# Cortical localization and dynamics of elementary mathematical concepts

**DOI:** 10.64898/2026.04.30.721827

**Authors:** Samuel Debray, Alireza Karami, Daniela Valério, Maxime Cauté, Christophe Pallier, Stanislas Dehaene

**Author notes:** Corresponding Author: Samuel Debray, Alireza Karami, Stanislas Dehaene. These authors contributed equally to this work (Samuel Debray, Alireza Karami).

## Abstract

How the brain encodes abstract concepts remains poorly understood. Current theories propose that, in brains and computers alike, word meanings are represented by vectors of neural activation whose similarities reflect semantic relationships. Here, we tested whether this hypothesis also applies to abstract concepts of elementary mathematics. We collected behavioral, 7 Tesla functional MRI and magneto-encephalography (MEG) data and used representational similarity analysis to ask where, when and how fifteen concepts of integers, fractions, and geometric shapes are encoded in the adult brain. Behavioral similarity ratings revealed a rich conceptual structure characterized by both categorical distinctions (numbers vs shapes, integers vs fractions), a numerical distance effect for integers, and systematic correspondences between items involving the same number (e.g. three, third, triangle). Functional MRI identified a bilateral cortical network whose neural encodings of concepts correlated with their semantic similarity, overlapping with classic math-responsive regions and encompassing IPS and ITG as well as dorsolateral prefrontal cortex (dlPFC). A double dissociation was observed, with a preference for arithmetic in the right anterior intraparietal sulcus (IPS), and for geometry in left inferior temporal gyrus (ITG) and bilateral posterior IPS. MEG revealed that a semantic neural code common to written words and symbols is activated by about 230 ms, again primarily distinguishing integers, fractions and geometry concepts. Together, these findings suggest that mathematical concepts are organized in the brain along both categorical and numerical dimensions, with overlapping but partially distinct sites supporting arithmetic and geometry domains.
