## Supplementary material for "Cortical localization and dynamics of elementary mathematical concepts": S8

### Sheet: Sheet1
Region	X	Y	Z	Z-value (peak)
Precentral Gyrus	-54	2	18	4.62
Superior Frontal Gyrus	-20	2	49	4.62
Inferior Frontal Gyrus	-41	16	12	4.23
Inferior Temporal Gyrus, temporooccipital part	-42	-58	-5	4.63
Inferior Temporal Gyrus, temporooccipital part	-57	-50	-14	3.04
Left BA25	-9	21	-14	5
Frontal Opercular Cortex	-40	18	9	4.23
Left IPS	-21	-47	39	4.59
Supramarginal Gyrus, anterior division	-56	-38	49	4.37
Left IPS	-26	-42	38	4.3
Precentral Gyrus	-20	-22	61	4.07
Lingual Gyrus	-17	-70	-3	3.71
Lingual Gyrus	-9	-88	-10	3.6
Left Occipital Fusiform Gyrus	-35	-75	-9	3.28
Precentral Gyrus	56	7	10	4.99
Right Inferior Frontal Gyrus	34	25	16	4.5
Superior Parietal Lobule	40	-50	55	4.63
Precentral Gyrus	20	-17	55	3.95
Postcentral Gyrus	26	-32	42	3.95
Superior Parietal Lobule	20	-54	42	3.8
Middle Temporal Gyrus, temporooccipital part	50	-46	-4	4.34
Occipital Fusiform Gyrus	32	-69	-3	3.85
Superior Temporal Gyrus, posterior division	48	-26	3	3.85
Temporal Occipital Fusiform Cortex	33	-59	-9	3.67
