## Supplementary material for "Cortical localization and dynamics of elementary mathematical concepts": S5

### Sheet: Sheet1
Region	X	Y	Z	Z-value (peak)
Supramarginal Gyrus, posterior division	62	-40	36	6.19
Middle Temporal Gyrus, temporooccipital part	54	-45	4	4.39
Angular Gyrus	64	-56	24	3.91
Middle Temporal Gyrus, temporooccipital part	50	-44	12	3.34
Left Area PF Complex	-65	-47	39	5.2
Angular Gyrus	-60	-60	25	3.08
Cingulate Gyrus, posterior division	6	-21	37	5.03
Frontal Pole	20	49	30	4.95
Superior Frontal Gyrus	9	34	42	4.59
Frontal Pole	25	64	10	4.48
Frontal Pole	15	44	44	4.27
Middle Frontal Gyrus	39	18	38	4.91
Frontal Pole	37	38	43	3.95
Middle Frontal Gyrus	49	15	46	3.68
Middle Frontal Gyrus	28	31	49	3.63
Frontal Pole	-23	51	32	4.56
Superior Frontal Gyrus	14	20	61	4.54
Middle Frontal Gyrus	-40	34	39	4.25
Middle Temporal Gyrus, posterior division	67	-27	-6	4.23
Precuneous Cortex	13	-54	38	4.19
Frontal Pole	20	60	-9	4.19
Frontal Pole	-12	62	-10	4.15
Frontal Pole	-32	56	-5	3.1
Precuneous Cortex	-4	-45	44	4.15
Frontal Orbital Cortex	38	27	-15	4.15
Frontal Pole	49	34	-15	3.87
Inferior Frontal Gyrus	60	27	10	3.77
Frontal Pole	-32	49	-14	3.44
Lateral Occipital Cortex, superior division	40	-78	33	3.22
Middle Temporal Gyrus, posterior division	54	-14	-11	3.22
Middle Temporal Gyrus, posterior division	-58	-27	-6	3.19
Angular Gyrus	-45	-53	18	3.01
Inferior Temporal Gyrus, temporooccipital part	-56	-58	-15	-10.02
Inferior Frontal Gyrus, pars triangularis	-52	33	14	-7.82
Inferior Frontal Gyrus	-60	16	26	-5.66
Precentral Gyrus	-40	3	30	-5.08
Frontal Pole	-40	45	4	-4.2
Precentral Gyrus	9	-20	50	-5.23
Superior Parietal Lobule	-34	-57	50	-5.05
Temporal Occipital Fusiform Cortex	-20	-46	-17	-4.86
Lingual Gyrus	14	-39	-15	-3.77
Frontal Pole	-41	39	-16	-4.76
Temporal Pole	-53	16	-10	-4.73
Precentral Gyrus	38	-14	63	-4.53
Right Area 3a	31	-26	49	-3.96
Precentral Gyrus	31	-9	64	-3.79
Postcentral Gyrus	42	-33	61	-3.67
Superior Frontal Gyrus	-9	10	61	-4.47
Insular Cortex	-34	22	0	-4.31
Supramarginal Gyrus, anterior division	-56	-38	54	-4.22
Frontal Orbital Cortex	-17	31	-18	-4.15
Left Area 33’	-6	0	31	-3.96
Left Thalamus	-6	-30	10	-3.71
Inferior Temporal Gyrus, temporooccipital part	51	-56	-17	-3.7
Cingulate Gyrus, posterior division	7	-41	1	-3.69
Dorsal Area 24d	14	-14	42	-3.66
Left Caudate	-6	13	3	-3.61
Lingual Gyrus	-10	-90	-6	-3.57
Lingual Gyrus	6	-59	-5	-3.52
Left Second Visual Area	-16	-70	16	-3.52
Central Opercular Cortex	44	-16	20	-3.44
Precuneous Cortex	-8	-53	12	-3.26
Cingulate Gyrus, anterior division	6	0	40	-3.16
