## Supplementary material for "Cortical localization and dynamics of elementary mathematical concepts": S3

### Sheet: Sheet1
Region	X	Y	Z	Z-value (peak)
Parietal Opercular Cortex	-54	-40	24	5.35
Frontal Pole	45	42	15	5.22
Postcentral Gyrus	-56	-15	25	4.84
Frontal Pole	-38	43	19	4.44
Supramarginal Gyrus, posterior division	45	-41	49	4.3
Precentral Gyrus	-51	3	13	4.26
Inferior Frontal Gyrus, pars opercularis	58	19	20	4.16
Insular Cortex	42	7	-2	4.02
Lateral Occipital Cortex, inferior division	-47	-63	-5	-5.48
Lateral Occipital Cortex, superior division	-34	-83	28	-4.92
Frontal Pole	-47	36	-15	-4.77
Lateral Occipital Cortex, superior division	-34	-63	57	-4.67
Lateral Occipital Cortex, superior division	-42	-64	48	-4.11
Inferior Temporal Gyrus, posterior division	-44	-44	-16	-4.5
Middle Temporal Gyrus, posterior division	-57	-33	-5	-4.29
Postcentral Gyrus	43	-23	52	-4.25
Angular Gyrus	-44	-57	26	-4.1
Precuneous Cortex	-6	-72	30	-3.97
Precuneous Cortex	-4	-58	14	-3.75
Temporal Fusiform Cortex, posterior division	-32	-35	-18	-3.74
Middle Frontal Gyrus	-45	8	52	-3.61
