## Supplementary material for "Cortical localization and dynamics of elementary mathematical concepts": S2

### Sheet: Sheet1
Region	X	Y	Z	Z-value (peak)
Supramarginal Gyrus, anterior division	-58	-38	52	6.72
Supramarginal Gyrus, posterior division	49	-39	51	6.61
Supramarginal Gyrus, posterior division	-44	-46	43	6.39
Supramarginal Gyrus, anterior division	-62	-30	46	6.31
Middle Frontal Gyrus	-48	32	26	6.57
Frontal Pole	-41	55	15	5.11
Insular Cortex	-28	20	6	4.9
Frontal Pole	-35	43	9	4.76
Cingulate Gyrus, posterior division	-6	-30	27	6.22
Precentral Gyrus	50	9	25	5.4
Precentral Gyrus	-45	1	21	5.38
Cingulate Gyrus, posterior division	4	-22	30	5.34
Inferior Temporal Gyrus, temporooccipital part	-59	-59	-12	5.82
Inferior Temporal Gyrus, posterior division	-53	-38	-16	4.03
Middle Temporal Gyrus, temporooccipital part	-44	-54	1	3.93
Middle Temporal Gyrus, temporooccipital part	63	-57	-6	5.37
Frontal Pole	46	38	26	5.31
Frontal Pole	45	45	3	4.51
Frontal Pole	27	38	28	3.5
Frontal Pole	27	52	12	2.85
Frontal Pole	-22	48	-16	4.92
Left Thalamus	-15	-24	12	4.49
Lingual Gyrus	-6	-71	-12	4.48
Cingulate Gyrus, anterior division	-8	26	28	4.27
Precentral Gyrus	12	-33	46	4.16
Right Thalamus	13	-22	13	4.11
Frontal Pole	19	42	-16	4.07
Left Primary Visual Cortex	-29	-72	7	3.69
Left Postcentral Gyrus	-38	-27	37	3.58
Right Pallidum	14	2	-5	3.46
Lingual Gyrus	22	-58	1	3.28
Left Pallidum	-16	8	3	3.2
Lateral Occipital Cortex, superior division	-39	-82	19	3.16
Intracalcarine Cortex	-8	-70	9	2.92
